# The transcriptional mechanism behind *Mimosa pudica* leaf folding in response to mechanical disturbance

**DOI:** 10.1101/2025.07.17.665295

**Authors:** Matteo Buti, Alice Checcucci, Chiara Vergata, Luciana Renna, Susanna Pollastri, Francesco Loreto, Stefano Mancuso, Federico Martinelli

## Abstract

*Mimosa pudica* is a plant known for its ability to fold leaves in response to mechanical disturbances, which serves as a visible phenotypic stress marker. Leaf folding occurs with a response timing and intensity that varies depending on the stimulus. This adaptive behavior may function as a defense mechanism, helping plant resist herbivores and environmental stressors. However, the molecular and genetic mechanisms that are involved in leaf folding are still not totally understood. In this study, the gene regulatory networks underlying *M. pudica* leaf closure following single and multiple mechanical disturbances (whole pot drops) were investigated. Chlorophyll fluorescence was measured as fast phenotypic indicator of transient or permanent photochemical damage, and transcriptional responses were measured to identify the key genes regulating phenotypic changes after single or multiple drops. A progressive reduction of the quantum yield of photosystem 2 revealed a lower electron transport rate in leaves subjected to one or more drops, which may indicate the onset of energy shortage, perhaps caused by low ATP availability, limiting both leaf movement and photosynthesis. The transcriptomic profiles revealed larger differences when plants were subjected to multiple drops than to a single drop, with respect to unstressed controls. Interestingly, following a single drop, the majority of up-regulated genes were associated with the flavonoid biosynthetic pathway. After multiple drops, however, genes associated with biotic and abiotic stress resistance pathways were predominantly up-regulated. These results provide a basis for developing a gene regulatory network model of stress-induced movements in *M. pudica* leaves, which may help design sustainable strategies of plant stress defense.

**Main Conclusions:** Repeated stress in *Mimosa pudica* reduces photosystem efficiency, alters gene expression, shifting from flavonoid biosynthesis to stress resistance pathways, offering insights for sustainable plant stress defense strategies.
