## Supplementary material for "The transcriptional mechanism behind *Mimosa pudica* leaf folding in response to mechanical disturbance": Enriched KEGG pathways for DETs

### Sheet: TvsC
GO ID	Ontology	GO Description	p-val	Corrected pval	Cluster frequency	Total frequency	Transcripts
GO:0019748	BP	secondary metabolic process	3.3477e-07	8.7041e-06	24/157 15.2%	702/14881 4.7%	TRINITY_DN2611_C0_G1_I1 TRINITY_DN14841_C0_G1_I1 TRINITY_DN8946_C0_G1_I1 TRINITY_DN9864_C0_G1_I2 TRINITY_DN9466_C0_G1_I10 TRINITY_DN8946_C0_G1_I3 TRINITY_DN8017_C0_G2_I1 TRINITY_DN817_C0_G1_I2 TRINITY_DN817_C0_G1_I1 TRINITY_DN455_C0_G1_I2 TRINITY_DN10266_C0_G1_I1 TRINITY_DN470_C0_G1_I1 TRINITY_DN29679_C0_G2_I2 TRINITY_DN13827_C0_G2_I1 TRINITY_DN15482_C0_G1_I3 TRINITY_DN3331_C0_G1_I2 TRINITY_DN302…
GO:0006519	BP	cellular amino acid and derivative metabolic process	2.0812e-06	4.0583e-05	23/157 14.6%	723/14881 4.8%	TRINITY_DN2611_C0_G1_I1 TRINITY_DN14841_C0_G1_I1 TRINITY_DN8946_C0_G1_I1 TRINITY_DN9864_C0_G1_I2 TRINITY_DN8946_C0_G1_I3 TRINITY_DN8017_C0_G2_I1 TRINITY_DN817_C0_G1_I2 TRINITY_DN632_C0_G1_I1 TRINITY_DN817_C0_G1_I1 TRINITY_DN455_C0_G1_I2 TRINITY_DN10266_C0_G1_I1 TRINITY_DN470_C0_G1_I1 TRINITY_DN1136_C0_G2_I1 TRINITY_DN13827_C0_G2_I1 TRINITY_DN15482_C0_G1_I3 TRINITY_DN3331_C0_G1_I2 TRINITY_DN30248_…
GO:0019725	BP	cellular homeostasis	0.0020745	0.023116	10/157 6.3%	319/14881 2.1%	TRINITY_DN1304_C0_G2_I5 TRINITY_DN2659_C0_G1_I11 TRINITY_DN7751_C1_G1_I2 TRINITY_DN7751_C1_G1_I1 TRINITY_DN8946_C0_G1_I1 TRINITY_DN9864_C0_G1_I2 TRINITY_DN8946_C0_G1_I3 TRINITY_DN9864_C0_G1_I1 TRINITY_DN10287_C0_G1_I1 TRINITY_DN2659_C0_G1_I5
GO:0030312	CC	external encapsulating structure	9.7837e-16	3.8156e-14	32/157 20.3%	537/14881 3.6%	TRINITY_DN12103_C0_G1_I1 TRINITY_DN438_C0_G1_I1 TRINITY_DN12484_C0_G1_I1 TRINITY_DN11193_C0_G1_I1 TRINITY_DN13164_C0_G1_I1 TRINITY_DN14864_C0_G1_I1 TRINITY_DN12406_C0_G1_I1 TRINITY_DN4519_C0_G2_I2 TRINITY_DN5143_C0_G1_I14 TRINITY_DN4519_C0_G2_I1 TRINITY_DN4151_C0_G1_I23 TRINITY_DN7751_C1_G1_I2 TRINITY_DN12257_C0_G1_I1 TRINITY_DN7751_C1_G1_I1 TRINITY_DN12257_C0_G3_I1 TRINITY_DN15372_C0_G2_I4 TRINI…
GO:0005618	CC	cell wall	9.7837e-16	3.8156e-14	32/157 20.3%	537/14881 3.6%	TRINITY_DN12103_C0_G1_I1 TRINITY_DN438_C0_G1_I1 TRINITY_DN12484_C0_G1_I1 TRINITY_DN11193_C0_G1_I1 TRINITY_DN13164_C0_G1_I1 TRINITY_DN14864_C0_G1_I1 TRINITY_DN12406_C0_G1_I1 TRINITY_DN4519_C0_G2_I2 TRINITY_DN5143_C0_G1_I14 TRINITY_DN4519_C0_G2_I1 TRINITY_DN4151_C0_G1_I23 TRINITY_DN7751_C1_G1_I2 TRINITY_DN12257_C0_G1_I1 TRINITY_DN7751_C1_G1_I1 TRINITY_DN12257_C0_G3_I1 TRINITY_DN15372_C0_G2_I4 TRINI…
GO:0005773	CC	vacuole	0.00051663	0.0080595	25/157 15.9%	1167/14881 7.8%	TRINITY_DN438_C0_G1_I1 TRINITY_DN2725_C0_G1_I2 TRINITY_DN11193_C0_G1_I1 TRINITY_DN2725_C0_G1_I4 TRINITY_DN9864_C0_G1_I2 TRINITY_DN12112_C0_G1_I1 TRINITY_DN4151_C0_G1_I23 TRINITY_DN13674_C0_G1_I1 TRINITY_DN905_C0_G2_I6 TRINITY_DN905_C0_G2_I4 TRINITY_DN26715_C0_G1_I3 TRINITY_DN11738_C0_G4_I1 TRINITY_DN9864_C0_G1_I1 TRINITY_DN438_C0_G1_I5 TRINITY_DN8531_C0_G1_I3 TRINITY_DN8531_C0_G1_I2 TRINITY_DN894…
GO:0005886	CC	plasma membrane	0.0015058	0.019576	52/157 33.1%	3358/14881 22.5%	TRINITY_DN12484_C0_G1_I1 TRINITY_DN2659_C0_G1_I11 TRINITY_DN9069_C0_G1_I5 TRINITY_DN11193_C0_G1_I1 TRINITY_DN14864_C0_G1_I1 TRINITY_DN4519_C0_G2_I2 TRINITY_DN5143_C0_G1_I14 TRINITY_DN4519_C0_G2_I1 TRINITY_DN470_C0_G1_I1 TRINITY_DN9834_C0_G2_I1 TRINITY_DN13674_C0_G1_I1 TRINITY_DN7751_C1_G1_I2 TRINITY_DN7751_C1_G1_I1 TRINITY_DN26715_C0_G1_I3 TRINITY_DN32049_C0_G1_I1 TRINITY_DN15372_C0_G2_I1 TRINITY…

### Sheet: MvsC
GO ID	Ontology	GO Description	p-val	Corrected pval	Cluster frequency	Total frequency	Transcripts
GO:0019748	BP	secondary metabolic process	5.6803e-15	5.5099e-13	114/1140 10.0%	702/14881 4.7%	TRINITY_DN7164_C0_G1_I1 TRINITY_DN7164_C0_G1_I4 TRINITY_DN13809_C0_G1_I2 TRINITY_DN10480_C1_G1_I3 TRINITY_DN470_C0_G1_I1 TRINITY_DN7164_C0_G1_I6 TRINITY_DN13827_C0_G1_I1 TRINITY_DN13782_C2_G1_I1 TRINITY_DN17171_C0_G2_I1 TRINITY_DN914_C0_G2_I1 TRINITY_DN10245_C0_G1_I1 TRINITY_DN2087_C0_G2_I1 TRINITY_DN5617_C1_G1_I1 TRINITY_DN11763_C0_G1_I13 TRINITY_DN26591_C1_G1_I3 TRINITY_DN18627_C0_G1_I76 TRINIT…
GO:0009628	BP	response to abiotic stimulus	3.0523e-11	1.4804e-09	254/1140 22.2%	2265/14881 15.2%	TRINITY_DN13138_C0_G1_I2 TRINITY_DN2811_C0_G1_I6 TRINITY_DN2731_C0_G1_I4 TRINITY_DN10480_C1_G1_I3 TRINITY_DN2811_C0_G1_I2 TRINITY_DN5068_C0_G2_I2 TRINITY_DN3357_C0_G1_I3 TRINITY_DN14848_C1_G1_I2 TRINITY_DN8837_C0_G2_I21 TRINITY_DN5132_C0_G1_I13 TRINITY_DN15545_C0_G1_I4 TRINITY_DN5132_C0_G1_I11 TRINITY_DN9666_C0_G1_I2 TRINITY_DN5617_C1_G1_I1 TRINITY_DN490_C1_G1_I12 TRINITY_DN15545_C0_G1_I2 TRINITY…
GO:0006629	BP	lipid metabolic process	1.0546e-09	3.4099e-08	122/1140 10.7%	923/14881 6.2%	TRINITY_DN7164_C0_G1_I1 TRINITY_DN7164_C0_G1_I4 TRINITY_DN22651_C0_G1_I4 TRINITY_DN7164_C0_G1_I6 TRINITY_DN1380_C0_G1_I53 TRINITY_DN7685_C0_G1_I2 TRINITY_DN7685_C0_G1_I1 TRINITY_DN13782_C2_G1_I1 TRINITY_DN17171_C0_G2_I1 TRINITY_DN10245_C0_G1_I1 TRINITY_DN1380_C0_G1_I47 TRINITY_DN17069_C0_G2_I2 TRINITY_DN17069_C0_G2_I3 TRINITY_DN7380_C0_G1_I11 TRINITY_DN3421_C0_G1_I2 TRINITY_DN26591_C1_G1_I3 TRINI…
GO:0009835	BP	ripening	4.2127e-09	1.0216e-07	9/1140 0.7%	11/14881 0.0%	TRINITY_DN9666_C0_G1_I9 TRINITY_DN3382_C0_G1_I1 TRINITY_DN3382_C0_G1_I4 TRINITY_DN9666_C0_G1_I2 TRINITY_DN3382_C0_G1_I3 TRINITY_DN9666_C0_G1_I5 TRINITY_DN9666_C0_G3_I4 TRINITY_DN9666_C0_G3_I3 TRINITY_DN9666_C0_G3_I1
GO:0009607	BP	response to biotic stimulus	1.5346e-07	2.9772e-06	142/1140 12.4%	1217/14881 8.1%	TRINITY_DN3057_C0_G1_I1 TRINITY_DN29764_C0_G1_I1 TRINITY_DN14291_C0_G1_I1 TRINITY_DN9890_C0_G1_I3 TRINITY_DN10480_C1_G1_I3 TRINITY_DN9890_C0_G1_I1 TRINITY_DN13827_C0_G1_I1 TRINITY_DN4722_C0_G1_I51 TRINITY_DN5617_C1_G1_I1 TRINITY_DN812_C0_G3_I1 TRINITY_DN7455_C0_G1_I7 TRINITY_DN507_C0_G1_I14 TRINITY_DN46927_C0_G1_I1 TRINITY_DN7455_C0_G1_I3 TRINITY_DN4586_C0_G1_I1 TRINITY_DN26591_C1_G1_I3 TRINITY_D…
GO:0006950	BP	response to stress	5.7832e-07	9.3496e-06	318/1140 27.8%	3270/14881 21.9%	TRINITY_DN29764_C0_G1_I1 TRINITY_DN13138_C0_G1_I2 TRINITY_DN4598_C1_G1_I2 TRINITY_DN2811_C0_G1_I6 TRINITY_DN2731_C0_G1_I4 TRINITY_DN10480_C1_G1_I3 TRINITY_DN2811_C0_G1_I2 TRINITY_DN3357_C0_G1_I3 TRINITY_DN14848_C1_G1_I2 TRINITY_DN8837_C0_G2_I21 TRINITY_DN15545_C0_G1_I4 TRINITY_DN9666_C0_G1_I2 TRINITY_DN5617_C1_G1_I1 TRINITY_DN7455_C0_G1_I7 TRINITY_DN46927_C0_G1_I1 TRINITY_DN15545_C0_G1_I2 TRINITY…
GO:0009605	BP	response to external stimulus	1.7525e-06	2.4284e-05	186/1140 16.3%	1760/14881 11.8%	TRINITY_DN3057_C0_G1_I1 TRINITY_DN2659_C0_G1_I11 TRINITY_DN29764_C0_G1_I1 TRINITY_DN14291_C0_G1_I1 TRINITY_DN9890_C0_G1_I3 TRINITY_DN10480_C1_G1_I3 TRINITY_DN9890_C0_G1_I1 TRINITY_DN5068_C0_G2_I2 TRINITY_DN13827_C0_G1_I1 TRINITY_DN5132_C0_G1_I13 TRINITY_DN4722_C0_G1_I51 TRINITY_DN5132_C0_G1_I11 TRINITY_DN2087_C0_G2_I1 TRINITY_DN5617_C1_G1_I1 TRINITY_DN812_C0_G3_I1 TRINITY_DN7455_C0_G1_I7 TRINITY_…
GO:0005975	BP	carbohydrate metabolic process	0.00014334	0.0014241	97/1140 8.5%	879/14881 5.9%	TRINITY_DN3057_C0_G1_I1 TRINITY_DN29764_C0_G1_I1 TRINITY_DN9890_C0_G1_I3 TRINITY_DN2811_C0_G1_I6 TRINITY_DN16429_C0_G1_I1 TRINITY_DN10480_C1_G1_I3 TRINITY_DN2811_C0_G1_I2 TRINITY_DN9890_C0_G1_I1 TRINITY_DN470_C0_G1_I1 TRINITY_DN1380_C0_G1_I53 TRINITY_DN1380_C0_G1_I47 TRINITY_DN9853_C0_G1_I4 TRINITY_DN1712_C0_G1_I1 TRINITY_DN851_C0_G1_I10 TRINITY_DN14226_C0_G1_I2 TRINITY_DN14226_C0_G1_I6 TRINITY_D…
GO:0009719	BP	response to endogenous stimulus	0.00014682	0.0014241	188/1140 16.4%	1918/14881 12.8%	TRINITY_DN13138_C0_G1_I2 TRINITY_DN4598_C1_G1_I2 TRINITY_DN15794_C0_G4_I2 TRINITY_DN13809_C0_G1_I2 TRINITY_DN470_C0_G1_I1 TRINITY_DN858_C0_G2_I1 TRINITY_DN5068_C0_G2_I2 TRINITY_DN7685_C0_G1_I2 TRINITY_DN14848_C1_G1_I2 TRINITY_DN7685_C0_G1_I1 TRINITY_DN13782_C2_G1_I1 TRINITY_DN17171_C0_G2_I1 TRINITY_DN4722_C0_G1_I51 TRINITY_DN15545_C0_G1_I4 TRINITY_DN10245_C0_G1_I1 TRINITY_DN3802_C0_G1_I2 TRINITY_…
GO:0006519	BP	cellular amino acid and derivative metabolic process	0.001225	0.0084874	78/1140 6.8%	723/14881 4.8%	TRINITY_DN20348_C0_G1_I2 TRINITY_DN8445_C1_G1_I1 TRINITY_DN20348_C0_G1_I3 TRINITY_DN8017_C0_G1_I1 TRINITY_DN455_C0_G1_I5 TRINITY_DN15526_C1_G1_I1 TRINITY_DN13809_C0_G1_I2 TRINITY_DN2032_C1_G1_I2 TRINITY_DN516_C0_G1_I1 TRINITY_DN470_C0_G1_I1 TRINITY_DN13827_C0_G1_I1 TRINITY_DN28813_C0_G1_I1 TRINITY_DN914_C0_G2_I1 TRINITY_DN2087_C0_G2_I1 TRINITY_DN5617_C1_G1_I1 TRINITY_DN13533_C0_G1_I1 TRINITY_DN74…
GO:0005215	MF	transporter activity	9.6207e-06	0.00011665	133/1140 11.6%	1210/14881 8.1%	TRINITY_DN12379_C0_G2_I1 TRINITY_DN2659_C0_G1_I11 TRINITY_DN11193_C0_G1_I1 TRINITY_DN2890_C0_G1_I1 TRINITY_DN2731_C0_G1_I4 TRINITY_DN8853_C0_G1_I1 TRINITY_DN12316_C0_G1_I1 TRINITY_DN8853_C0_G1_I2 TRINITY_DN8568_C0_G1_I3 TRINITY_DN8568_C0_G1_I2 TRINITY_DN14848_C1_G1_I2 TRINITY_DN14125_C0_G2_I1 TRINITY_DN8568_C0_G1_I6 TRINITY_DN4722_C0_G1_I51 TRINITY_DN8568_C0_G1_I5 TRINITY_DN29060_C0_G1_I1 TRINITY…
GO:0016740	MF	transferase activity	0.00020426	0.0018012	271/1140 23.7%	2924/14881 19.6%	TRINITY_DN7105_C0_G1_I14 TRINITY_DN8871_C0_G1_I12 TRINITY_DN4598_C1_G1_I2 TRINITY_DN9890_C0_G1_I3 TRINITY_DN10609_C0_G2_I1 TRINITY_DN2811_C0_G1_I6 TRINITY_DN16429_C0_G1_I1 TRINITY_DN2811_C0_G1_I2 TRINITY_DN9890_C0_G1_I1 TRINITY_DN15545_C0_G1_I4 TRINITY_DN6969_C1_G1_I1 TRINITY_DN6813_C1_G1_I1 TRINITY_DN16465_C0_G1_I6 TRINITY_DN852_C1_G1_I4 TRINITY_DN9491_C0_G1_I2 TRINITY_DN6969_C1_G1_I2 TRINITY_DN…
GO:0003824	MF	catalytic activity	0.0010488	0.0084779	581/1140 50.9%	6927/14881 46.5%	TRINITY_DN7164_C0_G1_I1 TRINITY_DN7105_C0_G1_I14 TRINITY_DN8871_C0_G1_I12 TRINITY_DN7164_C0_G1_I4 TRINITY_DN2811_C0_G1_I6 TRINITY_DN14864_C0_G1_I1 TRINITY_DN22651_C0_G1_I4 TRINITY_DN2811_C0_G1_I2 TRINITY_DN7164_C0_G1_I6 TRINITY_DN18643_C0_G1_I4 TRINITY_DN17171_C0_G2_I1 TRINITY_DN15545_C0_G1_I4 TRINITY_DN6969_C1_G1_I1 TRINITY_DN6813_C1_G1_I1 TRINITY_DN7380_C0_G1_I11 TRINITY_DN852_C1_G1_I4 TRINITY_…
GO:0003674	MF	molecular_function	0.0011924	0.0084874	897/1140 78.6%	11153/14881 74.9%	TRINITY_DN7164_C0_G1_I1 TRINITY_DN7164_C0_G1_I4 TRINITY_DN14864_C0_G1_I1 TRINITY_DN22651_C0_G1_I4 TRINITY_DN12316_C0_G1_I1 TRINITY_DN7164_C0_G1_I6 TRINITY_DN15545_C0_G1_I4 TRINITY_DN490_C1_G1_I12 TRINITY_DN15545_C0_G1_I2 TRINITY_DN17131_C0_G1_I1 TRINITY_DN26591_C1_G1_I3 TRINITY_DN2741_C0_G1_I4 TRINITY_DN14226_C0_G1_I2 TRINITY_DN14226_C0_G1_I6 TRINITY_DN14226_C0_G1_I4 TRINITY_DN601_C0_G1_I1 TRINIT…

### Sheet: MvsT
GO ID	Ontology	GO Description	p-val	Corrected pval	Cluster frequency	Total frequency	Transcripts
GO:0019748	BP	secondary metabolic process	6.1306e-20	6.0693e-18	137/1303 10.5%	702/14881 4.7%	TRINITY_DN6752_C0_G1_I13 TRINITY_DN10266_C0_G2_I7 TRINITY_DN7164_C0_G1_I1 TRINITY_DN7164_C0_G1_I4 TRINITY_DN13809_C0_G1_I2 TRINITY_DN10480_C1_G1_I3 TRINITY_DN470_C0_G1_I1 TRINITY_DN2202_C0_G1_I48 TRINITY_DN10266_C0_G2_I4 TRINITY_DN7164_C0_G1_I6 TRINITY_DN13827_C0_G1_I1 TRINITY_DN2202_C0_G1_I45 TRINITY_DN13782_C2_G1_I1 TRINITY_DN17171_C0_G2_I1 TRINITY_DN914_C0_G2_I1 TRINITY_DN10245_C0_G1_I1 TRINIT…
GO:0006519	BP	cellular amino acid and derivative metabolic process	5.7753e-13	2.8588e-11	122/1303 9.3%	723/14881 4.8%	TRINITY_DN10266_C0_G2_I7 TRINITY_DN20348_C0_G1_I4 TRINITY_DN20348_C0_G1_I2 TRINITY_DN20348_C0_G1_I3 TRINITY_DN13809_C0_G1_I2 TRINITY_DN470_C0_G1_I1 TRINITY_DN2202_C0_G1_I48 TRINITY_DN10266_C0_G2_I4 TRINITY_DN13827_C0_G1_I1 TRINITY_DN2202_C0_G1_I45 TRINITY_DN914_C0_G2_I1 TRINITY_DN24577_C0_G1_I1 TRINITY_DN2087_C0_G2_I1 TRINITY_DN5617_C1_G1_I1 TRINITY_DN7464_C0_G1_I1 TRINITY_DN17131_C0_G1_I1 TRINIT…
GO:0006629	BP	lipid metabolic process	6.7561e-09	2.2295e-07	132/1303 10.1%	923/14881 6.2%	TRINITY_DN6752_C0_G1_I13 TRINITY_DN10266_C0_G2_I7 TRINITY_DN7164_C0_G1_I1 TRINITY_DN7164_C0_G1_I4 TRINITY_DN22651_C0_G1_I4 TRINITY_DN10266_C0_G2_I4 TRINITY_DN7164_C0_G1_I6 TRINITY_DN1380_C0_G1_I53 TRINITY_DN7685_C0_G1_I2 TRINITY_DN7685_C0_G1_I1 TRINITY_DN13782_C2_G1_I1 TRINITY_DN17171_C0_G2_I1 TRINITY_DN10245_C0_G1_I1 TRINITY_DN1380_C0_G1_I47 TRINITY_DN17069_C0_G2_I2 TRINITY_DN17069_C0_G2_I3 TRIN…
GO:0009835	BP	ripening	1.3785e-08	3.4117e-07	9/1303 0.6%	11/14881 0.0%	TRINITY_DN9666_C0_G1_I9 TRINITY_DN3382_C0_G1_I1 TRINITY_DN3382_C0_G1_I4 TRINITY_DN9666_C0_G1_I2 TRINITY_DN3382_C0_G1_I3 TRINITY_DN9666_C0_G1_I5 TRINITY_DN9666_C0_G3_I4 TRINITY_DN9666_C0_G3_I3 TRINITY_DN9666_C0_G3_I1
GO:0005975	BP	carbohydrate metabolic process	1.4445e-07	2.8601e-06	122/1303 9.3%	879/14881 5.9%	TRINITY_DN3057_C0_G1_I1 TRINITY_DN29764_C0_G1_I1 TRINITY_DN9890_C0_G1_I3 TRINITY_DN2811_C0_G1_I6 TRINITY_DN19493_C0_G1_I1 TRINITY_DN16429_C0_G1_I1 TRINITY_DN10480_C1_G1_I3 TRINITY_DN2811_C0_G1_I2 TRINITY_DN9890_C0_G1_I1 TRINITY_DN470_C0_G1_I1 TRINITY_DN1380_C0_G1_I53 TRINITY_DN1380_C0_G1_I47 TRINITY_DN1556_C1_G1_I1 TRINITY_DN9853_C0_G1_I4 TRINITY_DN8911_C1_G1_I1 TRINITY_DN1712_C0_G1_I1 TRINITY_DN…
GO:0009628	BP	response to abiotic stimulus	2.7587e-07	3.9015e-06	263/1303 20.1%	2265/14881 15.2%	TRINITY_DN12660_C2_G1_I1 TRINITY_DN13138_C0_G1_I2 TRINITY_DN2811_C0_G1_I6 TRINITY_DN10480_C1_G1_I3 TRINITY_DN2811_C0_G1_I2 TRINITY_DN14848_C1_G1_I2 TRINITY_DN8837_C0_G2_I21 TRINITY_DN5132_C0_G1_I13 TRINITY_DN15545_C0_G1_I4 TRINITY_DN5132_C0_G1_I11 TRINITY_DN9666_C0_G1_I2 TRINITY_DN5617_C1_G1_I1 TRINITY_DN490_C1_G1_I12 TRINITY_DN15545_C0_G1_I2 TRINITY_DN2231_C1_G1_I1 TRINITY_DN17748_C0_G1_I1 TRINI…
GO:0009058	BP	biosynthetic process	5.2326e-05	0.00064754	281/1303 21.5%	2609/14881 17.5%	TRINITY_DN10266_C0_G2_I7 TRINITY_DN7164_C0_G1_I1 TRINITY_DN29764_C0_G1_I1 TRINITY_DN7164_C0_G1_I4 TRINITY_DN22651_C0_G1_I4 TRINITY_DN16429_C0_G1_I1 TRINITY_DN8498_C0_G1_I4 TRINITY_DN2202_C0_G1_I48 TRINITY_DN10266_C0_G2_I4 TRINITY_DN7164_C0_G1_I6 TRINITY_DN2202_C0_G1_I45 TRINITY_DN17171_C0_G2_I1 TRINITY_DN914_C0_G2_I1 TRINITY_DN5617_C1_G1_I1 TRINITY_DN8911_C1_G1_I1 TRINITY_DN11959_C0_G1_I1 TRINITY…
GO:0009607	BP	response to biotic stimulus	0.00026518	0.002917	141/1303 10.8%	1217/14881 8.1%	TRINITY_DN3057_C0_G1_I1 TRINITY_DN29764_C0_G1_I1 TRINITY_DN14291_C0_G1_I1 TRINITY_DN9890_C0_G1_I3 TRINITY_DN10480_C1_G1_I3 TRINITY_DN8498_C0_G1_I4 TRINITY_DN9890_C0_G1_I1 TRINITY_DN13827_C0_G1_I1 TRINITY_DN7182_C0_G1_I1 TRINITY_DN1556_C1_G1_I1 TRINITY_DN5617_C1_G1_I1 TRINITY_DN812_C0_G3_I1 TRINITY_DN7455_C0_G1_I7 TRINITY_DN46927_C0_G1_I1 TRINITY_DN7455_C0_G1_I3 TRINITY_DN8112_C0_G1_I1 TRINITY_DN2…
GO:0009605	BP	response to external stimulus	0.0016922	0.014568	188/1303 14.4%	1760/14881 11.8%	TRINITY_DN3057_C0_G1_I1 TRINITY_DN2659_C0_G1_I11 TRINITY_DN29764_C0_G1_I1 TRINITY_DN14291_C0_G1_I1 TRINITY_DN9890_C0_G1_I3 TRINITY_DN10480_C1_G1_I3 TRINITY_DN8498_C0_G1_I4 TRINITY_DN9890_C0_G1_I1 TRINITY_DN13827_C0_G1_I1 TRINITY_DN5132_C0_G1_I13 TRINITY_DN7182_C0_G1_I1 TRINITY_DN5132_C0_G1_I11 TRINITY_DN1556_C1_G1_I1 TRINITY_DN2087_C0_G2_I1 TRINITY_DN5617_C1_G1_I1 TRINITY_DN812_C0_G3_I1 TRINITY_D…
GO:0030312	CC	external encapsulating structure	0.001913	0.014568	67/1303 5.1%	537/14881 3.6%	TRINITY_DN12484_C0_G1_I1 TRINITY_DN11193_C0_G1_I1 TRINITY_DN1708_C1_G2_I1 TRINITY_DN16683_C0_G1_I1 TRINITY_DN10609_C0_G2_I1 TRINITY_DN14864_C0_G1_I1 TRINITY_DN4519_C0_G2_I2 TRINITY_DN10480_C1_G1_I3 TRINITY_DN5143_C0_G1_I14 TRINITY_DN12692_C0_G1_I15 TRINITY_DN12257_C0_G1_I1 TRINITY_DN7751_C1_G1_I2 TRINITY_DN12692_C0_G1_I6 TRINITY_DN7182_C0_G1_I1 TRINITY_DN1116_C0_G1_I2 TRINITY_DN488_C0_G1_I8 TRINI…
GO:0005618	CC	cell wall	0.001913	0.014568	67/1303 5.1%	537/14881 3.6%	TRINITY_DN12484_C0_G1_I1 TRINITY_DN11193_C0_G1_I1 TRINITY_DN1708_C1_G2_I1 TRINITY_DN16683_C0_G1_I1 TRINITY_DN10609_C0_G2_I1 TRINITY_DN14864_C0_G1_I1 TRINITY_DN4519_C0_G2_I2 TRINITY_DN10480_C1_G1_I3 TRINITY_DN5143_C0_G1_I14 TRINITY_DN12692_C0_G1_I15 TRINITY_DN12257_C0_G1_I1 TRINITY_DN7751_C1_G1_I2 TRINITY_DN12692_C0_G1_I6 TRINITY_DN7182_C0_G1_I1 TRINITY_DN1116_C0_G1_I2 TRINITY_DN488_C0_G1_I8 TRINI…
GO:0005576	CC	extracellular region	0.0058513	0.038618	61/1303 4.6%	504/14881 3.3%	TRINITY_DN11752_C2_G1_I1 TRINITY_DN552_C1_G1_I4 TRINITY_DN29764_C0_G1_I1 TRINITY_DN2232_C0_G1_I4 TRINITY_DN552_C0_G2_I3 TRINITY_DN8069_C0_G1_I1 TRINITY_DN14720_C0_G1_I5 TRINITY_DN10480_C1_G1_I3 TRINITY_DN14720_C0_G1_I4 TRINITY_DN1177_C0_G4_I1 TRINITY_DN14800_C0_G1_I2 TRINITY_DN905_C0_G2_I6 TRINITY_DN905_C0_G2_I4 TRINITY_DN7182_C0_G1_I1 TRINITY_DN2087_C0_G2_I1 TRINITY_DN7464_C0_G1_I1 TRINITY_DN675…
GO:0003824	MF	catalytic activity	2.2171e-07	3.6581e-06	694/1303 53.2%	6927/14881 46.5%	TRINITY_DN7164_C0_G1_I1 TRINITY_DN7105_C0_G1_I14 TRINITY_DN7164_C0_G1_I4 TRINITY_DN2811_C0_G1_I6 TRINITY_DN14864_C0_G1_I1 TRINITY_DN22651_C0_G1_I4 TRINITY_DN2811_C0_G1_I2 TRINITY_DN2202_C0_G1_I48 TRINITY_DN7164_C0_G1_I6 TRINITY_DN2202_C0_G1_I45 TRINITY_DN13130_C0_G3_I1 TRINITY_DN17171_C0_G2_I1 TRINITY_DN15545_C0_G1_I4 TRINITY_DN6969_C1_G1_I1 TRINITY_DN6813_C1_G1_I1 TRINITY_DN8911_C1_G1_I1 TRINITY…
GO:0016740	MF	transferase activity	0.00070533	0.0069827	301/1303 23.1%	2924/14881 19.6%	TRINITY_DN7105_C0_G1_I14 TRINITY_DN4598_C1_G1_I2 TRINITY_DN9890_C0_G1_I3 TRINITY_DN10609_C0_G2_I1 TRINITY_DN2811_C0_G1_I6 TRINITY_DN16429_C0_G1_I1 TRINITY_DN2811_C0_G1_I2 TRINITY_DN9890_C0_G1_I1 TRINITY_DN15236_C0_G1_I1 TRINITY_DN13130_C0_G3_I1 TRINITY_DN15545_C0_G1_I4 TRINITY_DN6969_C1_G1_I1 TRINITY_DN6813_C1_G1_I1 TRINITY_DN8911_C1_G1_I1 TRINITY_DN6969_C1_G1_I2 TRINITY_DN11959_C0_G1_I1 TRINITY_…
GO:0005215	MF	transporter activity	0.0041271	0.029185	132/1303 10.1%	1210/14881 8.1%	TRINITY_DN2659_C0_G1_I11 TRINITY_DN11193_C0_G1_I1 TRINITY_DN2890_C0_G1_I1 TRINITY_DN14695_C0_G1_I1 TRINITY_DN8853_C0_G1_I1 TRINITY_DN12316_C0_G1_I1 TRINITY_DN8853_C0_G1_I2 TRINITY_DN8568_C0_G1_I3 TRINITY_DN8568_C0_G1_I2 TRINITY_DN14848_C1_G1_I2 TRINITY_DN14125_C0_G2_I1 TRINITY_DN8568_C0_G1_I6 TRINITY_DN8568_C0_G1_I5 TRINITY_DN29060_C0_G1_I1 TRINITY_DN4520_C0_G1_I1 TRINITY_DN812_C0_G3_I1 TRINITY_D…
GO:0003674	MF	molecular_function	0.0075881	0.046951	1013/1303 77.7%	11153/14881 74.9%	TRINITY_DN7164_C0_G1_I1 TRINITY_DN7164_C0_G1_I4 TRINITY_DN14864_C0_G1_I1 TRINITY_DN22651_C0_G1_I4 TRINITY_DN12316_C0_G1_I1 TRINITY_DN7164_C0_G1_I6 TRINITY_DN15545_C0_G1_I4 TRINITY_DN8911_C1_G1_I1 TRINITY_DN11959_C0_G1_I1 TRINITY_DN490_C1_G1_I12 TRINITY_DN15545_C0_G1_I2 TRINITY_DN17131_C0_G1_I1 TRINITY_DN26591_C1_G1_I3 TRINITY_DN14226_C0_G1_I2 TRINITY_DN1349_C0_G1_I8 TRINITY_DN8017_C0_G2_I1 TRINIT…
