## Supplementary material for "The transcriptional mechanism behind *Mimosa pudica* leaf folding in response to mechanical disturbance": Enriched KEGG pathways for DETs

### Sheet: TvsC
ID	Description	GeneRatio	BgRatio	pvalue	p.adjust	qvalue	KEGG orthologies	Count
map00941	Flavonoid biosynthesis	24047	27/14104	1.00622e-19	1.17727e-17	9.32074e-18	K00660/K05277/K05278/K13083/K08695/K23179/K13081/K00475/K13082/K05280/K01859	11
map00940	Phenylpropanoid biosynthesis	23833	32/14104	1.34076e-05	0.000784344	0.000620983	K00430/K01904/K13066/K10775	4
map00073	Cutin, suberine and wax biosynthesis	23802	15/14104	4.08613e-05	0.00159359	0.00126168	K13356/K21995/K15398	3
map00380	Tryptophan metabolism	23833	80/14104	0.00049967	0.0146153	0.0115713	K11820/K13066/K00128/K16903	4
map00944	Flavone and flavonol biosynthesis	23774	15/14104	0.00211262	0.0469416	0.0371647	K13083/K05280	2
map00603	Glycosphingolipid biosynthesis - globo and isoglobo series	23774	16/14104	0.00240726	0.0469416	0.0371647	K01988/K07407	2

### Sheet: MvsC
ID	Description	GeneRatio	BgRatio	pvalue	p.adjust	qvalue	KEGG orthologies	Count
map00941	Flavonoid biosynthesis	12/268	27/14104	2.33903e-14	6.29198e-12	5.61366e-12	K00660/K00588/K13065/K05277/K05278/K00487/K13083/K23179/K08243/K00475/K05280/K01859	12
map04075	Plant hormone signal transduction	14/268	59/14104	3.53321e-12	4.75217e-10	4.23986e-10	K13464/K14496/K14492/K14484/K02183/K14488/K13449/K14509/K14516/K13412/K14499/K14497/K14432/K14498	14
map04016	MAPK signaling pathway - plant	13/268	54/14104	1.74298e-11	1.56287e-09	1.39438e-09	K14496/K02183/K20603/K20547/K13447/K13424/K03781/K20716/K13449/K14509/K14516/K14497/K14498	13
map00940	Phenylpropanoid biosynthesis	10/268	32/14104	2.31712e-10	1.55826e-08	1.39027e-08	K12355/K00430/K00588/K13065/K01904/K00487/K12356/K10775/K13066/K00083	10
map04712	Circadian rhythm - plant	9/268	28/14104	1.42263e-09	7.65373e-08	6.8286e-08	K12130/K16241/K12125/K00660/K12116/K12129/K26557/K12133/K12127	9
map04626	Plant-pathogen interaction	12/268	87/14104	8.6682e-08	3.88624e-06	3.46728e-06	K15397/K01373/K00864/K13448/K02183/K13447/K13424/K18875/K13449/K13412/K13457/K05391	12
map00500	Starch and sucrose metabolism	12/268	106/14104	7.80984e-07	3.00121e-05	2.67766e-05	K01193/K13679/K00696/K01177/K05349/K16055/K00695/K00705/K00688/K01087/K07024/K01179	12
map00073	Cutin, suberine and wax biosynthesis	4/268	15/14104	0.000147515	0.00496018	0.00442544	K15402/K21995/K15403/K15398	4
map00195	Photosynthesis	7/268	63/14104	0.000184482	0.00551395	0.00491951	K02108/K02634/K02111/K02110/K02704/K02707/K02640	7
map00270	Cysteine and methionine metabolism	9/268	125/14104	0.000633408	0.0162656	0.0145121	K22846/K01738/K05933/K01761/K00899/K00815/K05953/K01762/K00827	9
map01230	Biosynthesis of amino acids	13/268	239/14104	0.000665136	0.0162656	0.0145121	K22846/K10206/K00891/K01940/K01476/K01738/K05359/K00873/K00948/K01807/K01626/K15227/K01623	13
map00908	Zeatin biosynthesis	3/268	10/14104	0.00073746	0.0165314	0.0147492	K00279/K13496/K00791	3
map00010	Glycolysis / Gluconeogenesis	8/268	107/14104	0.000985406	0.0203903	0.0181921	K00128/K00002/K00001/K00873/K01785/K00131/K01792/K01623	8
map00945	Stilbenoid, diarylheptanoid and gingerol biosynthesis	3/268	12/14104	0.00131442	0.0245807	0.0219308	K00588/K13065/K00487	3
map00592	alpha-Linolenic acid metabolism	4/268	26/14104	0.00137067	0.0245807	0.0219308	K10529/K00224/K01723/K10528	4
map00561	Glycerolipid metabolism	7/268	94/14104	0.00207427	0.0348737	0.0311141	K18693/K00128/K00864/K00002/K06119/K13508/K07407	7
map00983	Drug metabolism - other enzymes	4/268	32/14104	0.00301557	0.047717	0.0425728	K00799/K00876/K00857/K01489	4

### Sheet: MvsT
ID	Description	GeneRatio	BgRatio	pvalue	p.adjust	qvalue	KEGG orthologies	Count
map00941	Flavonoid biosynthesis	15/311	27/14104	1.38684e-18	4.20213e-16	3.62039e-16	K00660/K00588/K13065/K05277/K05278/K00487/K13083/K08695/K23179/K13081/K08243/K00475/K13082/K05280/K01859	15
map04075	Plant hormone signal transduction	17/311	59/14104	5.3587e-15	8.11843e-13	6.99452e-13	K14484/K14488/K14492/K14494/K02183/K14490/K14486/K13449/K14509/K14516/K13412/K16903/K14499/K14432/K14487/K13464/K14498	17
map00940	Phenylpropanoid biosynthesis	11/311	32/14104	4.29236e-11	4.33529e-09	3.73511e-09	K12355/K00430/K00588/K13065/K01904/K00487/K12356/K10775/K09755/K13066/K00083	11
map04712	Circadian rhythm - plant	8/311	28/14104	1.08147e-07	8.19211e-06	7.058e-06	K12130/K16241/K00660/K12116/K12129/K26557/K12133/K12127	8
map04016	MAPK signaling pathway - plant	10/311	54/14104	2.38372e-07	1.44453e-05	1.24455e-05	K02183/K13447/K00940/K13449/K13424/K03781/K20716/K14509/K14516/K14498	10
map00500	Starch and sucrose metabolism	13/311	106/14104	5.73892e-07	2.89816e-05	2.49694e-05	K01193/K13679/K00696/K01177/K19891/K16055/K00695/K01179/K00705/K05350/K00688/K01087/K07024	13
map00380	Tryptophan metabolism	10/311	80/14104	9.88395e-06	0.000427834	0.000368605	K11820/K00128/K01593/K01692/K13066/K11819/K03781/K22588/K16903/K14085	10
map00073	Cutin, suberine and wax biosynthesis	5/311	15/14104	1.26422e-05	0.000478825	0.000412536	K13356/K21995/K15403/K27538/K15398	5
map00592	alpha-Linolenic acid metabolism	6/311	26/14104	1.73785e-05	0.000585076	0.000504078	K10529/K01723/K00224/K07513/K00454/K10528	6
map00999	Biosynthesis of various plant secondary metabolites	9/311	74/14104	3.44793e-05	0.00104472	0.00090009	K23260/K21568/K13832/K23136/K23145/K22374/K05953/K05350/K15813	9
map00908	Zeatin biosynthesis	4/311	10/14104	4.38487e-05	0.00120783	0.00104062	K13495/K13496/K00279/K00791	4
map04626	Plant-pathogen interaction	9/311	87/14104	0.000124585	0.00314576	0.00271026	K01373/K15397/K13457/K13448/K02183/K13447/K13449/K13424/K13412	9
map01230	Biosynthesis of amino acids	15/311	239/14104	0.000276211	0.00643785	0.00554659	K01623/K01626/K22846/K05359/K10206/K00891/K01476/K15849/K13832/K01738/K00873/K00948/K00549/K00264/K15227	15
map00071	Fatty acid degradation	7/311	59/14104	0.000302469	0.00654629	0.00564002	K01897/K00128/K07513/K01692/K00001/K07517/K14085	7
map00010	Glycolysis / Gluconeogenesis	9/311	107/14104	0.000593334	0.0118041	0.0101699	K01623/K00128/K00002/K00001/K00873/K01785/K00131/K14085/K01792	9
map00983	Drug metabolism - other enzymes	5/311	32/14104	0.000623318	0.0118041	0.0101699	K00799/K00876/K00940/K00857/K01489	5
map00960	Tropane, piperidine and pyridine alkaloid biosynthesis	5/311	33/14104	0.000721515	0.01286	0.0110796	K00660/K15849/K00276/K00815/K08081	5
map00280	Valine, leucine and isoleucine degradation	7/311	71/14104	0.000941595	0.0158502	0.0136559	K00128/K07513/K01969/K05605/K01692/K00166/K14085	7
map00710	Carbon fixation by Calvin cycle	5/311	36/14104	0.00108587	0.0165912	0.0142943	K00029/K01623/K01601/K01602/K00051	5
map00561	Glycerolipid metabolism	8/311	94/14104	0.00109935	0.0165912	0.0142943	K00128/K13508/K00002/K27538/K00630/K07407/K14085/K13513	8
map00360	Phenylalanine metabolism	7/311	74/14104	0.00120464	0.0165912	0.0142943	K15849/K01593/K00276/K01692/K07253/K10775/K00815	7
map00400	Phenylalanine, tyrosine and tryptophan biosynthesis	7/311	74/14104	0.00120464	0.0165912	0.0142943	K01626/K05359/K00891/K15849/K13832/K00815/K15227	7
map01240	Biosynthesis of cofactors	18/311	375/14104	0.00170739	0.022493	0.0193791	K17497/K00128/K11153/K09903/K06215/K03146/K00002/K00059/K13248/K03809/K08679/K00940/K02303/K12501/K14190/K02259/K01809/K03147	18
map00270	Cysteine and methionine metabolism	9/311	125/14104	0.00179384	0.0226472	0.0195119	K22846/K01738/K01761/K00549/K00899/K00815/K05953/K01762/K01251	9
map00945	Stilbenoid, diarylheptanoid and gingerol biosynthesis	3/311	12/14104	0.00201504	0.0244223	0.0210413	K00588/K13065/K00487	3
map00053	Ascorbate and aldarate metabolism	6/311	62/14104	0.00238736	0.027069	0.0233215	K00469/K00128/K00002/K08679/K14190/K14085	6
map00350	Tyrosine metabolism	7/311	84/14104	0.00251589	0.027069	0.0233215	K00422/K15849/K01593/K00276/K00001/K07253/K00815	7
map01212	Fatty acid metabolism	7/311	84/14104	0.00251589	0.027069	0.0233215	K01897/K10251/K07513/K01692/K00059/K10256/K11262	7
map00195	Photosynthesis	6/311	63/14104	0.00259076	0.027069	0.0233215	K02639/K08903/K02110/K08901/K02707/K02112	6
map00410	beta-Alanine metabolism	5/311	46/14104	0.00330041	0.0333342	0.0287194	K00128/K05605/K00276/K01692/K14085	5
